# Population-level variation of enhancer expression identifies novel disease mechanisms in the human brain

**DOI:** 10.1101/2021.05.14.443421

**Authors:** Pengfei Dong, Gabriel E. Hoffman, Pasha Apontes, Jaroslav Bendl, Samir Rahman, Michael B. Fernando, Biao Zeng, James M. Vicari, Wen Zhang, Kiran Girdhar, Kayla G. Townsley, Ruth Misir, the CommonMind Consortium, Kristen J. Brennand, Vahram Haroutunian, Georgios Voloudakis, John F. Fullard, Panos Roussos

## Abstract

Identification of risk variants for neuropsychiatric diseases within enhancers underscores the importance of understanding the population-level variation of enhancers in the human brain. Besides regulating tissue- and cell-type-specific transcription of target genes, enhancers themselves can be transcribed. We expanded the catalog of known human brain transcribed enhancers by an order of magnitude by generating and jointly analyzing large-scale cell-type-specific transcriptome and regulome data. Examination of the transcriptome in 1,382 brain samples in two independent cohorts identified robust expression of transcribed enhancers. We explored gene-enhancer coordination and found that enhancer-linked genes are strongly implicated in neuropsychiatric disease. We identified significant expression quantitative trait loci (eQTL) for 25,958 enhancers which mediate 6.8% of schizophrenia heritability, mostly independent from standard gene eQTL. Inclusion of enhancer eQTL in transcriptome-wide association studies enhanced functional interpretation of disease loci. Overall, our study characterizes the enhancer-gene regulome and genetic mechanisms in the human cortex in both healthy and disease states.
