## Supplementary Table2 for "Population-level variation of enhancer expression identifies novel disease mechanisms in the human brain"

### Sheet: Sheet1
	MULTIOMICS N vs G				CMC
	RNA-Seq	ATAC-Seq	H3K4me3	H3K27ac	CMC discovery	CMC replicate	CMC joint
base model	cell	cell	cell	cell	Dx	Dx	Dx
	brain region	brain region	brain region	brain region	brain region	brain region	brain region
	sex	sex	sex	sex	sex	sex	sex
					RIN	RIN	RIN
					batch	AOD	batch
					AOD		AOD
BIC selected covariates	Fraction of gene and TEn read counts	Fraction of reads with GC 20-39%	NSC(spp)	Fraction of reads in non-blacklisted peaks	Fraction of TEn reads	Fraction of TEn reads	Fraction of TEn reads
			Fraction of reads in non-blacklisted peaks	Fraction of reads with GC 80-100%	Fraction of reads with GC 20-39%	Fraction of reads with GC 20-39%	Fraction of reads with GC 20-39%
			Fraction of reads with GC 40-59%	Fraction of reads in blacklisted peaks vs in all peaks	Fraction of intronic reads	Fraction of UTR reads	Fraction of intronic reads
				Fraction of reads mapped to multiple loci	Fraction of reads mapped to multiple loci		Fraction of reads mapped to multiple loci
							Fraction of UTR reads
	*(gene+TEn reads)/total unique reads
