## Supplementary Table6 for "Population-level variation of enhancer expression identifies novel disease mechanisms in the human brain"

### Sheet: TWAS fine mapped trascripts
gene	ACC_Z	ACC_PP3	ACC_PP4	DLPFC_Z	DLPFC_PP3	DLPFC_PP4	PP4	gene/enhancer type	gene_name	isenhancer	non_neuronal SE(enhancer)	neuronal SE(enhancer)	N vs G	HRG(gene)	PSY_hiConfi(gene)	PSY_Risk(gene)	Gandal_TWAS(gene)	PGC3_proritize(gene)
chr1_97906796_97907295	8.22923	0.1	0.897	8.6852	0.126	0.862	0.897	(enhancer)intronic	enh1455	TRUE	TRUE	FALSE	No	FALSE	FALSE	FALSE	FALSE	FALSE
chr1_174415412_174415911	-5.74765	0.028	0.847	NA	NA	NA	0.847	(enhancer)intronic	enh2278	TRUE	FALSE	FALSE	No	FALSE	FALSE	FALSE	FALSE	FALSE
ENSG00000117569	4.95983	0.036	0.964	4.61877	0.817	0.181	0.964	protein_coding	PTBP2	FALSE	FALSE	FALSE	G	FALSE	FALSE	FALSE	FALSE	FALSE
ENSG00000198837	5.127	0.032	0.472	4.99101	0.033	0.9	0.9	protein_coding	DENND4B	FALSE	FALSE	FALSE	G	FALSE	FALSE	FALSE	FALSE	FALSE
ENSG00000162753	-6.28276	0.036	0.964	-5.75824	0.208	0.791	0.964	protein_coding	SLC9C2	FALSE	FALSE	FALSE	G	FALSE	TRUE	TRUE	TRUE	FALSE
ENSG00000170802	-5.20772	0.026	0.964	-3.44496	NA	NA	0.964	protein_coding	FOXN2	FALSE	FALSE	FALSE	G	FALSE	FALSE	FALSE	FALSE	TRUE
ENSG00000116127	5.29985	0.107	0.892	5.49216	0.066	0.933	0.933	protein_coding	ALMS1	FALSE	FALSE	FALSE	G	FALSE	TRUE	TRUE	FALSE	FALSE
ENSG00000115524	6.57152	0.028	0.971	7.24997	0.019	0.981	0.981	protein_coding	SF3B1	FALSE	FALSE	FALSE	G	TRUE	TRUE	TRUE	TRUE	TRUE
chr2_199772141_199772640	-8.36527	0.023	0.95	-3.38612	NA	NA	0.95	(enhancer)intronic	enh7208	TRUE	TRUE	FALSE	No	FALSE	FALSE	FALSE	FALSE	FALSE
chr2_199804465_199805234	-7.4405	0.03	0.872	-5.7879	0.974	0.024	0.872	(enhancer)intronic	enh7211	TRUE	TRUE	FALSE	No	FALSE	FALSE	FALSE	FALSE	FALSE
ENSG00000114904	9.48586	0.004	0.996	7.51192	0.708	0.292	0.996	protein_coding	NEK4	FALSE	FALSE	FALSE	N	FALSE	FALSE	TRUE	FALSE	FALSE
ENSG00000163634	-6.42046	0.027	0.973	-5.19614	0.017	0.983	0.983	protein_coding	THOC7	FALSE	FALSE	FALSE	N	FALSE	TRUE	TRUE	TRUE	TRUE
ENSG00000114446	-4.91869	0.022	0.976	-4.38943	0.023	0.975	0.976	protein_coding	IFT57	FALSE	FALSE	FALSE	N	FALSE	FALSE	FALSE	FALSE	FALSE
ENSG00000114054	-7.18454	0.016	0.984	-7.48345	0.035	0.965	0.984	protein_coding	PCCB	FALSE	FALSE	FALSE	G	FALSE	FALSE	TRUE	TRUE	TRUE
chr3_117801239_117801738	5.31596	0.016	0.851	1.96296	NA	NA	0.851	(enhancer)intronic	enh10090	TRUE	FALSE	FALSE	No	FALSE	FALSE	FALSE	FALSE	FALSE
ENSG00000109572	4.6742	0.582	0.416	6.01011	0.029	0.951	0.951	protein_coding	CLCN3	FALSE	FALSE	FALSE	No	FALSE	TRUE	TRUE	FALSE	TRUE
chr5_109701710_109702209	6.0853	0.028	0.82	NA	NA	NA	0.82	(enhancer)intronic	enh16536	TRUE	TRUE	TRUE	No	FALSE	FALSE	FALSE	FALSE	FALSE
chr5_109801735_109802234	5.70985	0.022	0.976	6.31579	0.008	0.99	0.99	(enhancer)intronic	enh16546	TRUE	TRUE	FALSE	No	FALSE	FALSE	FALSE	FALSE	FALSE
ENSG00000170571	6.22283	0.012	0.988	6.50097	0.012	0.988	0.988	protein_coding	EMB	FALSE	FALSE	FALSE	N	FALSE	TRUE	TRUE	TRUE	TRUE
ENSG00000249526	5.62642	0.007	0.962	NA	NA	NA	0.962	lincRNA	AC008667.1	FALSE	FALSE	FALSE	G	FALSE	FALSE	FALSE	FALSE	FALSE
ENSG00000065609	6.34	0.017	0.975	6.03915	0.018	0.982	0.982	protein_coding	SNAP91	FALSE	FALSE	FALSE	N	FALSE	TRUE	TRUE	TRUE	TRUE
chr8_88713917_88714416	-5.2259	0.08	0.804	-6.11013	0.031	0.961	0.961	(enhancer)intronic	enh25814	TRUE	FALSE	FALSE	No	FALSE	FALSE	FALSE	FALSE	FALSE
ENSG00000176956	5.13111	0.005	0.992	3.90227	NA	NA	0.992	protein_coding	LY6H	FALSE	FALSE	FALSE	N	FALSE	FALSE	FALSE	FALSE	FALSE
ENSG00000203499	5.58655	0.003	0.997	3.3399	NA	NA	0.997	protein_coding	IQANK1	FALSE	FALSE	FALSE	N	FALSE	FALSE	FALSE	FALSE	FALSE
chr11_57823075_57823574	5.70073	0.009	0.99	5.37024	0.012	0.983	0.99	(enhancer)intergenic	enh32854	TRUE	FALSE	TRUE	No	FALSE	FALSE	FALSE	FALSE	FALSE
ENSG00000165912	5.20256	0.055	0.439	6.75377	0.031	0.941	0.941	protein_coding	PACSIN3	FALSE	FALSE	FALSE	G	FALSE	TRUE	TRUE	TRUE	FALSE
ENSG00000156599	-5.63438	0.024	0.919	NA	NA	NA	0.919	protein_coding	ZDHHC5	FALSE	FALSE	FALSE	N	FALSE	FALSE	TRUE	FALSE	FALSE
ENSG00000172922	-5.25355	0.024	0.901	-5.222	0.027	0.972	0.972	protein_coding	RNASEH2C	FALSE	FALSE	FALSE	No	FALSE	TRUE	TRUE	FALSE	TRUE
ENSG00000111325	-7.50361	0.069	0.931	-8.68546	0.591	0.409	0.931	protein_coding	OGFOD2	FALSE	FALSE	FALSE	No	FALSE	TRUE	TRUE	TRUE	FALSE
ENSG00000051825	-9.36312	0.04	0.728	-8.80469	0.022	0.965	0.965	protein_coding	MPHOSPH9	FALSE	FALSE	FALSE	N	TRUE	TRUE	TRUE	TRUE	FALSE
ENSG00000102471	-6.076	0.042	0.957	-6.65424	0.01	0.99	0.99	protein_coding	NDFIP2	FALSE	FALSE	FALSE	N	FALSE	TRUE	TRUE	TRUE	TRUE
chr15_84144871_84145370	6.06	0.205	0.73	7.38056	0.026	0.974	0.974	(enhancer)intergenic	enh41105	TRUE	FALSE	FALSE	N	FALSE	FALSE	FALSE	FALSE	FALSE
chr15_89400186_89400685	-6.64	0.032	0.947	-4.59327	0.062	0.824	0.947	(enhancer)intergenic	enh41216	TRUE	FALSE	TRUE	G	FALSE	FALSE	FALSE	FALSE	FALSE
ENSG00000140265	-5.6	0.147	0.853	-5.76634	0.111	0.888	0.888	protein_coding	ZSCAN29	FALSE	FALSE	FALSE	G	FALSE	FALSE	FALSE	FALSE	FALSE
ENSG00000242866	-5.66	0.078	0.922	NA	NA	NA	0.922	protein_coding	STRC	FALSE	FALSE	FALSE	N	FALSE	FALSE	FALSE	FALSE	FALSE
ENSG00000140564	-9.37	0.004	0.996	-8.00142	0	1	1	protein_coding	FURIN	FALSE	FALSE	FALSE	N	FALSE	TRUE	TRUE	TRUE	TRUE
ENSG00000262246	-4.84144	0.094	0.902	-5.44444	0.337	0.649	0.902	protein_coding	CORO7	FALSE	FALSE	FALSE	G	FALSE	FALSE	FALSE	FALSE	FALSE
ENSG00000169592	7.52498	0.017	0.983	7.61789	0.016	0.984	0.984	protein_coding	INO80E	FALSE	FALSE	FALSE	G	FALSE	TRUE	TRUE	TRUE	TRUE
ENSG00000149927	6.85239	0.02	0.979	7.41463	0.018	0.982	0.982	protein_coding	DOC2A	FALSE	FALSE	FALSE	N	FALSE	TRUE	TRUE	FALSE	FALSE
chr17_45677844_45678343	-5.23321	0.012	0.988	-5.78468	0.012	0.988	0.988	(enhancer)intronic	enh42685	TRUE	FALSE	TRUE	No	FALSE	FALSE	FALSE	FALSE	FALSE
chr17_46003922_46004421	-5.6872	0.012	0.985	-4.57876	0.012	0.971	0.985	(enhancer)intronic	enh42695	TRUE	TRUE	TRUE	No	FALSE	FALSE	FALSE	FALSE	FALSE
ENSG00000006744	5.33735	0.005	0.995	5.46253	0.004	0.996	0.996	protein_coding	ELAC2	FALSE	FALSE	FALSE	No	FALSE	FALSE	FALSE	TRUE	TRUE
ENSG00000267198	5.72567	0.012	0.981	4.75429	0.019	0.981	0.981	lincRNA	AC091132.4	FALSE	FALSE	FALSE	No	FALSE	FALSE	FALSE	FALSE	FALSE
ENSG00000120088	-5.74799	0.012	0.877	-5.17593	0.012	0.988	0.988	protein_coding	CRHR1	FALSE	FALSE	FALSE	N	FALSE	FALSE	FALSE	FALSE	TRUE
ENSG00000238083	-5.39047	0.019	0.981	-5.38757	0.017	0.983	0.983	protein_coding	LRRC37A2	FALSE	FALSE	FALSE	G	FALSE	FALSE	FALSE	TRUE	FALSE
ENSG00000185829	-5.90649	0.18	0.818	-6.00061	0.19	0.808	0.818	protein_coding	ARL17A	FALSE	FALSE	FALSE	G	FALSE	FALSE	FALSE	TRUE	FALSE
ENSG00000159640	-5.86703	0	0.999	-5.72369	0	1	1	protein_coding	ACE	FALSE	FALSE	FALSE	N	FALSE	FALSE	FALSE	FALSE	TRUE
ENSG00000285668	-5.65547	0.013	0.987	-5.58261	0.013	0.987	0.987	lincRNA	AC126544.2	FALSE	FALSE	FALSE	G	FALSE	FALSE	FALSE	FALSE	FALSE
ENSG00000129933	-6.39668	0.036	0.964	-6.87216	0.044	0.956	0.964	protein_coding	MAU2	FALSE	FALSE	FALSE	G	FALSE	TRUE	TRUE	TRUE	FALSE
ENSG00000167491	-6.85718	0.02	0.98	-6.89212	0.025	0.975	0.98	protein_coding	GATAD2A	FALSE	FALSE	FALSE	G	FALSE	TRUE	TRUE	TRUE	TRUE
ENSG00000224924	5.7733	0.002	0.998	5.33397	0.402	0.586	0.998	lincRNA	LINC00320	FALSE	FALSE	FALSE	G	FALSE	FALSE	FALSE	FALSE	TRUE
ENSG00000100401	-5.64055	0.017	0.821	-4.6222	0.199	0.801	0.821	protein_coding	RANGAP1	FALSE	FALSE	FALSE	N	FALSE	TRUE	TRUE	TRUE	FALSE
ENSG00000100403	5.61279	0.053	0.939	5.6397	0.055	0.778	0.939	protein_coding	ZC3H7B	FALSE	FALSE	FALSE	No	FALSE	FALSE	TRUE	TRUE	FALSE
ENSG00000198951	6.96212	0.179	0.821	7.0747	0.429	0.571	0.821	protein_coding	NAGA	FALSE	FALSE	FALSE	G	FALSE	TRUE	TRUE	TRUE	FALSE
ENSG00000007923	NA	NA	NA	-5.30506	0.028	0.947	0.947	protein_coding	DNAJC11	FALSE	FALSE	FALSE	N	FALSE	FALSE	FALSE	TRUE	FALSE
ENSG00000228999	NA	NA	NA	6.24321	0.019	0.946	0.946	lincRNA	AC096570.1	FALSE	FALSE	FALSE	N	FALSE	FALSE	FALSE	FALSE	FALSE
chr2_57885479_57886084	NA	NA	NA	7.515	0.038	0.859	0.859	(enhancer)intergenic	enh4773	TRUE	TRUE	FALSE	G	FALSE	FALSE	FALSE	FALSE	FALSE
ENSG00000144619	4.45982	0.006	0.937	4.65092	0.472	0.528	0.937	protein_coding	CNTN4	FALSE	FALSE	FALSE	N	TRUE	TRUE	TRUE	FALSE	TRUE
ENSG00000163673	-1.16905	NA	NA	-5.56145	0.014	0.983	0.983	protein_coding	DCLK3	FALSE	FALSE	FALSE	N	FALSE	TRUE	TRUE	TRUE	TRUE
ENSG00000164100	-4.20823	0.066	0.308	-4.91597	0.027	0.938	0.938	protein_coding	NDST3	FALSE	FALSE	FALSE	N	FALSE	FALSE	FALSE	FALSE	FALSE
chr5_154162649_154163148	NA	NA	NA	5.10505	0.076	0.848	0.848	(enhancer)intronic	enh17447	TRUE	FALSE	FALSE	No	FALSE	FALSE	FALSE	FALSE	FALSE
ENSG00000131495	-3.80454	NA	NA	-6.27111	0.062	0.887	0.887	protein_coding	NDUFA2	FALSE	FALSE	FALSE	N	FALSE	FALSE	FALSE	FALSE	FALSE
ENSG00000171453	NA	NA	NA	6.63938	0.003	0.983	0.983	protein_coding	POLR1C	FALSE	FALSE	FALSE	N	FALSE	FALSE	FALSE	FALSE	FALSE
ENSG00000203801	-4.4439	0.014	0.798	-5.33493	0.012	0.988	0.988	lincRNA	LINC00222	FALSE	FALSE	FALSE	G	FALSE	FALSE	FALSE	FALSE	FALSE
ENSG00000183166	3.11586	NA	NA	5.23193	0.014	0.985	0.985	protein_coding	CALN1	FALSE	FALSE	FALSE	N	FALSE	FALSE	FALSE	FALSE	TRUE
chr8_64389415_64389914	NA	NA	NA	5.23814	0.102	0.883	0.883	(enhancer)intergenic	enh25431	TRUE	FALSE	TRUE	No	FALSE	FALSE	FALSE	FALSE	FALSE
ENSG00000167588	3.60064	NA	NA	4.66679	0.015	0.978	0.978	protein_coding	GPD1	FALSE	FALSE	FALSE	G	FALSE	FALSE	FALSE	FALSE	FALSE
ENSG00000175727	NA	NA	NA	-5.46342	0.048	0.934	0.934	protein_coding	MLXIP	FALSE	FALSE	FALSE	No	FALSE	FALSE	TRUE	FALSE	TRUE
ENSG00000182732	NA	NA	NA	-8.74748	0.014	0.973	0.973	protein_coding	RGS6	FALSE	FALSE	FALSE	N	TRUE	TRUE	TRUE	FALSE	FALSE
ENSG00000227078	-3.5851	NA	NA	-5.12884	0.028	0.96	0.96	lincRNA	LINC02094	FALSE	FALSE	FALSE	N	FALSE	FALSE	TRUE	FALSE	FALSE
ENSG00000176681	-4.52755	0.018	0.982	-4.85832	0.019	0.981	0.982	protein_coding	LRRC37A	FALSE	FALSE	FALSE	G	FALSE	FALSE	FALSE	TRUE	FALSE
ENSG00000232300	-2.97413	NA	NA	-5.3345	0.034	0.966	0.966	lincRNA	FAM215B	FALSE	FALSE	FALSE	No	FALSE	FALSE	FALSE	FALSE	FALSE

### Sheet: TWAS eRNA link
gene	enhancer	distance to tss	within_TWAS	chr	model	loop	gene_name	enhancer_name	gene_enhancer_overlap	enhancer_HGE	TEns_phastcon100head	rg_coef	enhancer_ACC_Z	enhancer_ACC_PP3	enhancer_ACC_PP4	enhancer_DLPFC_Z	enhancer_DLPFC_PP3	enhancer_DLPFC_PP4	PP4	enhancer_called	enhancer_type	enhancer_focus	enhancer(non_neuronal SE)	enhancer(nneuronal SE)	gene_name.1	gene_TWAS	gene_coloc	gene_focus	dis2TSS	eRNA_NG	enhancer_SCZ500K	gene_NG	gene_HRG	gene_PSY_hiConfi	gene_PSY_Risk	gene_Gandal_TWAS	gene_SCZ500K
ENSG00000112893	chr5_109801735_109802234	114618	FALSE	chr5	lasso	FALSE	MAN2A1	enh16546	TRUE	FALSE	FALSE	0.142839	5.70985	0.022	0.976	6.31579	0.008	0.99	0.99	both	intronic	TRUE	TRUE	FALSE	MAN2A1	TRUE	TRUE	FALSE	112369	No	TRUE	G	TRUE	FALSE	FALSE	FALSE	TRUE
ENSG00000028116	chr2_57885479_57886084	19848	TRUE	chr2	lasso	FALSE	VRK2	enh4773	FALSE	FALSE	FALSE	0.0278178	NA	NA	NA	7.515	0.038	0.859	0.859	DLPFC	intergenic	TRUE	TRUE	FALSE	VRK2	FALSE	FALSE	FALSE	21545	G	TRUE	G	TRUE	TRUE	TRUE	FALSE	TRUE
ENSG00000115392	chr2_57885479_57886084	355392	FALSE	chr2	lasso	FALSE	FANCL	enh4773	FALSE	FALSE	FALSE	0.00748079	NA	NA	NA	7.515	0.038	0.859	0.859	DLPFC	intergenic	TRUE	TRUE	FALSE	FANCL	FALSE	FALSE	FALSE	355288	G	TRUE	G	FALSE	TRUE	TRUE	FALSE	TRUE
ENSG00000238217	chr2_199772141_199772640	166322	TRUE	chr2	lasso	FALSE	LINC01877	enh7208	FALSE	FALSE	FALSE	0.00271936	-8.36527	0.023	0.95	-3.38612	NA	NA	0.95	ACC	intronic	TRUE	TRUE	FALSE	LINC01877	TRUE	TRUE	FALSE	164073	No	TRUE	G	FALSE	FALSE	TRUE	FALSE	TRUE
ENSG00000226124	chr2_199772141_199772640	78584	TRUE	chr2	lasso	FALSE	FTCDNL1	enh7208	TRUE	FALSE	FALSE	0.0122139	-8.36527	0.023	0.95	-3.38612	NA	NA	0.95	ACC	intronic	TRUE	TRUE	FALSE	FTCDNL1	TRUE	TRUE	FALSE	78533	No	TRUE	G	FALSE	TRUE	TRUE	FALSE	TRUE
ENSG00000188641	chr1_97906796_97907295	87756	TRUE	chr1	lasso	FALSE	DPYD	enh1455	TRUE	FALSE	FALSE	0.000607278	8.22923	0.1	0.897	8.6852	0.126	0.862	0.897	both	intronic	TRUE	TRUE	FALSE	DPYD	FALSE	FALSE	FALSE	87705	No	TRUE	G	TRUE	FALSE	FALSE	FALSE	TRUE
ENSG00000198561	chr11_57823075_57823574	72081	TRUE	chr11	lasso	FALSE	CTNND1	enh32854	FALSE	FALSE	FALSE	0.0210871	5.70073	0.009	0.99	5.37024	0.012	0.983	0.99	both	intergenic	TRUE	FALSE	TRUE	CTNND1	FALSE	FALSE	FALSE	69832	No	TRUE	G	TRUE	FALSE	TRUE	FALSE	TRUE
ENSG00000140545	chr15_89400186_89400685	487253	FALSE	chr15	lasso	FALSE	MFGE8	enh41216	FALSE	FALSE	FALSE	0.0103482	-6.64	0.032	0.947	-4.59327	0.062	0.824	0.947	ACC	intergenic	TRUE	FALSE	TRUE	MFGE8	FALSE	FALSE	FALSE	486805	G	TRUE	G	FALSE	FALSE	FALSE	FALSE	TRUE
ENSG00000140526	chr15_89400186_89400685	314976	FALSE	chr15	lasso	FALSE	ABHD2	enh41216	FALSE	FALSE	FALSE	-0.0148688	-6.64	0.032	0.947	-4.59327	0.062	0.824	0.947	ACC	intergenic	TRUE	FALSE	TRUE	ABHD2	FALSE	FALSE	FALSE	312727	G	TRUE	G	FALSE	FALSE	FALSE	FALSE	TRUE
ENSG00000256762	chr17_46003922_46004421	6921	FALSE	chr17	lasso	FALSE	STH	enh42695	FALSE	FALSE	FALSE	0.0843006	-5.6872	0.012	0.985	-4.57876	0.012	0.971	0.985	ACC	intronic	TRUE	TRUE	TRUE	STH	FALSE	FALSE	FALSE	4672	No	TRUE	G	FALSE	FALSE	FALSE	FALSE	TRUE
ENSG00000119042	chr2_199772141_199772640	301323	TRUE	chr2	lasso	FALSE	SATB2	enh7208	FALSE	FALSE	FALSE	-0.0146084	-8.36527	0.023	0.95	-3.38612	NA	NA	0.95	ACC	intronic	TRUE	TRUE	FALSE	SATB2	FALSE	FALSE	FALSE	300875	No	TRUE	N	TRUE	FALSE	FALSE	FALSE	TRUE
ENSG00000178074	chr2_199772141_199772640	136903	TRUE	chr2	lasso	FALSE	C2orf69	enh7208	FALSE	FALSE	FALSE	-0.00277572	-8.36527	0.023	0.95	-3.38612	NA	NA	0.95	ACC	intronic	TRUE	TRUE	FALSE	C2orf69	FALSE	FALSE	FALSE	138653	No	TRUE	N	FALSE	FALSE	TRUE	FALSE	TRUE
ENSG00000162972	chr2_199772141_199772640	180927	TRUE	chr2	lasso	FALSE	MAIP1	enh7208	FALSE	FALSE	FALSE	-0.0279186	-8.36527	0.023	0.95	-3.38612	NA	NA	0.95	ACC	intronic	TRUE	TRUE	FALSE	MAIP1	TRUE	TRUE	FALSE	182677	No	TRUE	No	FALSE	FALSE	TRUE	TRUE	TRUE
ENSG00000162972	chr2_199804465_199805234	148468	TRUE	chr2	lasso	FALSE	MAIP1	enh7211	FALSE	FALSE	FALSE	-0.0181635	-7.4405	0.03	0.872	-5.7879	0.974	0.024	0.872	both	intronic	TRUE	TRUE	FALSE	MAIP1	TRUE	TRUE	FALSE	150083	No	TRUE	No	FALSE	FALSE	TRUE	TRUE	TRUE
ENSG00000198961	chr5_109801735_109802234	392209	FALSE	chr5	lasso	FALSE	PJA2	enh16546	FALSE	FALSE	FALSE	0.00600189	5.70985	0.022	0.976	6.31579	0.008	0.99	0.99	both	intronic	TRUE	TRUE	FALSE	PJA2	FALSE	FALSE	FALSE	391761	No	TRUE	N	FALSE	FALSE	FALSE	FALSE	TRUE
ENSG00000055147	chr5_154162649_154163148	124161	TRUE	chr5	lasso	FALSE	FAM114A2	enh17447	FALSE	FALSE	FALSE	-0.0122107	NA	NA	NA	5.10505	0.076	0.848	0.848	DLPFC	intronic	TRUE	FALSE	FALSE	FAM114A2	FALSE	FALSE	TRUE	123713	No	TRUE	No	FALSE	FALSE	FALSE	TRUE	TRUE
ENSG00000156103	chr8_88713917_88714416	386340	FALSE	chr8	lasso	FALSE	MMP16	enh25814	FALSE	FALSE	FALSE	0.0059842	-5.2259	0.08	0.804	-6.11013	0.031	0.961	0.961	both	intronic	TRUE	FALSE	FALSE	MMP16	FALSE	FALSE	FALSE	385892	No	TRUE	N	TRUE	FALSE	TRUE	FALSE	TRUE
ENSG00000166813	chr15_89400186_89400685	254833	TRUE	chr15	lasso	FALSE	KIF7	enh41216	FALSE	FALSE	FALSE	0.0262681	-6.64	0.032	0.947	-4.59327	0.062	0.824	0.947	ACC	intergenic	TRUE	FALSE	TRUE	KIF7	FALSE	FALSE	FALSE	254782	G	TRUE	G	FALSE	FALSE	FALSE	FALSE	TRUE
ENSG00000239268	chr3_117801239_117801738	195905	TRUE	chr3	lasso	FALSE	AC092691.1	enh10090	TRUE	FALSE	TRUE	0.00130155	5.31596	0.016	0.851	1.96296	NA	NA	0.851	ACC	intronic	TRUE	FALSE	FALSE	AC092691.1	FALSE	FALSE	FALSE	195854	No	FALSE	N	FALSE	FALSE	FALSE	FALSE	FALSE
ENSG00000164576	chr5_154162649_154163148	281099	FALSE	chr5	lasso	FALSE	SAP30L	enh17447	FALSE	FALSE	FALSE	-0.00323163	NA	NA	NA	5.10505	0.076	0.848	0.848	DLPFC	intronic	TRUE	FALSE	FALSE	SAP30L	FALSE	FALSE	FALSE	282849	No	TRUE	No	FALSE	FALSE	FALSE	FALSE	TRUE
